# HiC-SCA: A spectral clustering method for reliable A/B compartment assignment from Hi-C data

**DOI:** 10.1101/2025.09.22.677711

**Authors:** Justin Chan, Hidetoshi Kono

## Abstract

A/B compartment analysis identifies regions of active and inactive chromatin organization from Hi-C data. We present HiC Spectral Compartment Assignment (HiC-SCA), a graph-based method that models chromatin as a weighted network and uses spectral clustering to partition chromosomes into A and B compartments.

HiC-SCA includes four key improvements: a noise filter that removes low-quality data to prevent erroneous results, an orientation assignment method that correctly identifies A versus B compartments, a metric for selecting and assessing confidence in compartment assignments, and a resolution selection approach that identifies the highest resolution at which analysis can be performed for a dataset.

Evaluation across 21 Hi-C datasets from diverse cell types using cross-dataset correlation demonstrates that HiC-SCA achieves superior consistency compared to an established method, producing more reproducible compartment assignments between datasets of the same cell type.

HiC-SCA addresses key challenges in current A/B compartment analysis and provides researchers with robust tools for analyzing Hi-C datasets with varying quality.
