## Supplementary Table 1 for "HiC-SCA: A spectral clustering method for reliable A/B compartment assignment from Hi-C data"

### Sheet: Sheet1
Label	ENCODE Experiment ID	ENCODE HIC File ID	5kb POSSUMM Compartment File ID	Condition	Cell line	Cell Type	Total Intra-Chr Reads	Notes
A	ENCSR742SAT	ENCFF522ZQR	ENCFF845CFM	pellet GM12878 MboI experiment	GM12878	Lymphoblastoid	52217252	Low coverage
B	ENCSR410MDC	ENCFF555ISR	ENCFF234FZM	MboI primary+replicate GM12878 experiment	GM12878		3360537710
C	ENCSR382RFU	ENCFF216ZNY	ENCFF556GZE	in-situ agar GM12878 MboI experiment	GM12878		134975592
D	ENCSR968KAY	ENCFF256UOW	ENCFF412CDH	DpnII in situ GM12878 experiment	GM12878		322844411
E	ENCSR730CER	ENCSR730CER		supernatant GM12878 MboI experiment	GM12878		14387416	Low coverage
F	ENCSR423SYP	ENCFF165GKS	ENCFF414CXA	GM12878 dilution Hi-C experiment NcoI	GM12878		371054611	Dilution Hi-C
G	ENCSR046XXF	ENCFF237QCN	ENCFF942LRT	GM12878 dilution Hi-C experiment HindIII	GM12878		1867942339	Dilution Hi-C
H	ENCSR634FNY	ENCFF334XXU	ENCFF733ZUJ	in situ MboI Hi-C	GM13976		674858532
I	ENCSR261EVH	ENCFF120DSV	ENCFF196GYM	in situ MboI Hi-C	GM13977		660816929
J	ENCSR196MPD	ENCFF658KTB	ENCFF713FCA	in situ MboI Hi-C	GM11168		888096678
K	ENCSR118FFR	ENCFF571ZQR	ENCFF522SPQ	in situ MboI Hi-C	GM18951		831282711
L	ENCSR693CIM	ENCSR693CIM		in situ MboI Hi-C	GM18526		273893512
M	ENCSR264SMC	ENCSR264SMC		in situ MboI Hi-C	GM19239		543838187
N	ENCSR508EMN	ENCSR508EMN		in situ MboI Hi-C	AK1		3169451930
O	ENCSR380YQA	ENCFF541RAA	ENCFF168IVG	HMEC in situ Hi-C	HMEC/mammary epithelial cell	Epithelial	268978432
P	ENCSR080ODG	ENCFF094MCD	ENCFF668MKH	HMEC dilution Hi-C	HMEC/mammary epithelial cell		269830750	Dilution Hi-C
Q	ENCSR869CSI	ENCSR869CSI		NHEK in situ Hi-C MboI	NHEK keratinocyte female	Keratinocyte	444215094
R	ENCSR912RAV	ENCFF542IFE	ENCFF132IZX	NHEK dilution Hi-C	NHEK/keratinocyte female		137362886	Dilution Hi-C
S	ENCSR645ZPH	ENCFF636CEM	ENCFF217BHW	dilution HindIII IMR90 experiment	IMR-90	Fibroblasts	89710563	Dilution Hi-C + Low coverage
T	ENCSR987EPR	ENCFF775VSU	ENCFF929NYB	in-situ KBM-7 MboI experiment	KBM-7	Myelogenous Leukemia	535917678
U	ENCSR545YBD	ENCFF616PUW	ENCFF749YOA	K562 in situ Hi-C experiment	K562		1607913498
